# BioFeatureFinder: Flexible, unbiased analysis of biological characteristics associated with genomic regions

**DOI:** 10.1101/279612

**Authors:** Felipe E. Ciamponi, Michael T. Lovci, Pedro R. S. Cruz, Katlin B. Massirer

## Abstract

BioFeatureFinder is a novel algorithm which allows analyses of many biological genomic landmarks (including alternatively spliced exons, DNA/RNA-binding protein binding sites, and gene/transcript functional elements, nucleotide content, conservation, k-mers, secondary structure) to identify distinguishing features. BFF uses a flexible underlying model that combines classical statistical tests with Big Data machine-learning strategies. The model is created using thousands of biological characteristics (features) that are used to build a feature map and interpret category labels in genomic ranges. Our results show that BFF is a reliable platform for analyzing large-scale datasets. We evaluated the RNA binding feature map of 110 eCLIP-seq datasets and were able to recover several well-known features from the literature for RNA-binding proteins; we were also able to uncover novel associations. BioFeatureFinder is available at https://github.com/kbmlab/BioFeatureFinder/.
