## Supplementary Materials for "BioFeatureFinder: Flexible, unbiased analysis of biological characteristics associated with genomic regions"

### Sheet: G-Quadruplex
RBP	Input	Background	Difference
AARS	46.23	13.38	32.85
AGGF1	17.02	13.56	3.46
AKAP8L	62.46	16.77	45.69
BCCIP	63.7	14.28	49.42
CDC40	42.59	15.56	27.03
CSTF2	61.45	15.26	46.19
DDX3X	50.17	25.05	25.12
DDX42	71.96	16.9	55.06
DDX6	40.13	14.63	25.5
DGCR8	29.57	8.3	21.27
DHX30	46.91	12.38	34.53
DKC1	15.87	10.44	5.43
EIF4G2	45.22	15.93	29.29
EWSR1	61.95	15.79	46.16
FASTKD2	56.28	14.96	41.32
FKBP4	76.4	14.61	61.79
FTO	72.74	19.47	53.27
GPKOW	20.7	16.2	4.5
GRSF1	65.42	15.76	49.66
GTF2F1	69.9	18.07	51.83
HNRNPK	8.67	21.25	-12.58
HNRNPM	40.95	16.11	24.84
HNRNPU	47.13	14.32	32.81
ILF3	26.24	16.76	9.48
LARP7	19.73	8.79	10.94
LSM11	33.61	13.93	19.68
NCBP2	71.38	29.49	41.89
NKRF	72.71	16.88	55.83
NONO	46.74	15.35	31.39
PCBP2	19.25	18.12	1.13
PPIL4	23.9	13.49	10.41
RBFOX2	55.93	17.84	38.09
SF3B1	19.42	6.8	12.62
SFPQ	36.31	18.42	17.89
SLTM	64.11	15.48	48.63
SRSF1	55.11	19.87	35.24
SRSF9	62.18	20.9	41.28
SUPV3L1	47.64	12.8	34.84
TAF15	62.54	19.17	43.37
TBRG4	20.63	8.32	12.31
TIA1	14.74	11.73	3.01
TROVE2	26.86	10.81	16.05
XPO5	27.17	14.66	12.51
XRCC6	33.08	14.14	18.94
XRN2	72.8	16.26	56.54
YBX3	5.01	7.48	-2.47
ZRANB2	53.76	13.82	39.94

### Sheet: Minnimum Free Energy
RBP	Input	Background	Difference
AARS	56.97	38.09	18.88
AGGF1	34.12	39.93	-5.81
AKAP8L	74.43	52.11	22.32
BCCIP	69.26	43.17	26.09
CDC40	62.09	49.07	13.02
CPSF6	50.53	57.79	-7.26
DDX42	79.54	50.82	28.72
DDX55	62.95	50.27	12.68
DDX6	67.03	49.96	17.07
DGCR8	31.44	18.24	13.2
DHX30	63.04	36.03	27.01
DKC1	38.05	31.56	6.49
EIF3D	65.15	52.36	12.79
EIF4G2	68.32	50.34	17.98
EWSR1	81.67	48.74	32.93
FASTKD2	65.94	44.91	21.03
FKBP4	86.38	45.14	41.24
FTO	85.66	63.66	22
FUBP3	36.86	53.16	-16.3
FXR1	40.31	34.93	5.38
GRSF1	73.24	55.91	17.33
HNRNPC	66.66	36.77	29.89
HNRNPK	57.82	69.13	-11.31
HNRNPM	73.43	49.54	23.89
HNRNPU	65.88	46.21	19.67
IGF2BP1	43.33	45.15	-1.82
ILF3	69.07	54.88	14.19
KHDRBS1	25.09	55.17	-30.08
KHSRP	43.43	60.72	-17.29
LARP4	50.45	42.11	8.34
LARP7	36.8	24.71	12.09
LIN28B	45.03	38.11	6.92
LSM11	60.05	42.79	17.26
MTPAP	61.83	50.46	11.37
NKRF	87.63	55.66	31.97
NOL12	59.52	37.68	21.84
PCBP2	41.91	58.36	-16.45
PTBP1	23.17	60.89	-37.72
PUM2	38.23	48.58	-10.35
QKI	43.21	63.81	-20.6
RBFOX2	78.57	58.02	20.55
RBM15	61.04	41.77	19.27
RBM27	78.22	56.87	21.35
SAFB2	58.85	62.52	-3.67
SERBP1	74.25	54.21	20.04
SF3B1	21.61	12.39	9.22
SFPQ	77.07	59.38	17.69
SLTM	82.77	48.87	33.9
SND1	42.3	30.96	11.34
SRSF1	75.89	63.34	12.55
SRSF7	63.66	54.29	9.37
SRSF9	81.64	65.1	16.54
SUB1	47.2	42.33	4.87
SUGP2	51.55	50.3	1.25
SUPV3L1	68.66	42.49	26.17
TAF15	77.44	60.39	17.05
TARDBP	73.22	65.08	8.14
TBRG4	29.74	18.43	11.31
TROVE2	32.42	27.08	5.34
U2AF2	46.9	51.54	-4.64
XPO5	61.56	45.98	15.58
XRCC6	66.33	42.89	23.44
XRN2	86.12	51.09	35.03
YBX3	21.31	19.62	1.69
YWHAG	64.56	42.06	22.5
ZRANB2	64.7	42.71	21.99
