## Supplementary Materials for "BioFeatureFinder: Flexible, unbiased analysis of biological characteristics associated with genomic regions"

### Sheet: Sheet1
K-mer, RNA structure and RBP overlap	K-mer and RNA structure	K-mer and RBP overlap	RNA structure and RBP overlap	K-mer	RBP overlap
AARS	HNRNPC	DDX59	BCCIP	HNRNPA1	AUH
AGGF1	KHDRBS1	GEMIN5	CSTF2		BUD13
AKAP8L		HLTF	DDX55		CSTF2T
CDC40		NSUN2	EWSR1		DDX24
CPSF6		PRPF8	FTO		DROSHA
DDX3X		RPS11	GTF2F1		EFTUD2
DDX42		SLBP	NCBP2		FAM120A
DDX6		TRA2A	NOL12		FMR1
DGCR8			YWHAG		FXR2
DHX30					GNL3
DKC1					GRWD1
EIF3D					HNRNPUL1
EIF4G2					IGF2BP2
FASTKD2					IGF2BP3
FKBP4					METAP2
FUBP3					NPM1
FXR1					PPIG
GPKOW					PUS1
GRSF1					RBM22
HNRNPK					SBDS
HNRNPM					SF3A3
HNRNPU					SF3B4
IGF2BP1					SMNDC1
ILF3					U2AF1
KHSRP					UCHL5
LARP4					UPF1
LARP7					ZNF622
LIN28B
LSM11
MTPAP
NKRF
NONO
PCBP2
PPIL4
PTBP1
PUM2
QKI
RBFOX2
RBM15
RBM27
SAFB2
SERBP1
SF3B1
SFPQ
SLTM
SND1
SRSF1
SRSF7
SRSF9
SUB1
SUGP2
SUPV3L1
TAF15
TARDBP
TBRG4
TIA1
TROVE2
U2AF2
XPO5
XRCC6
XRN2
YBX3
ZRANB2
